# Community successional patterns and inter-kingdom interactions during granular biofilm development

**DOI:** 10.1101/2024.01.16.575656

**Authors:** Miguel de Celis, Oskar Modin, Lucía Arregui, Frank Persson, Antonio Santos, Ignacio Belda, Britt-Marie Wilén, Raquel Liébana

**Author notes:** Corresponding authors: Raquel Liébana; Postal address: AZTI, Marine Research Division, Txatxarramendi ugartea z/g, 48395 Sukarrieta, Spain; Email address; Miguel de Celis; Postal address: Instituto de Ciencias Agrarias; C. de Serrano, 115b, 28006 Madrid, Spain.

## Abstract

Aerobic granular sludge is a compact and efficient biofilm process used for wastewater treatment which has received much attention and is currently being implemented worldwide. The microbial associations and their ecological implications occurring during granule development, especially those involving inter-kingdom interactions, are poorly understood. In this work, we monitored the prokaryote and eukaryote community composition and structure during the granulation of activated sludge for 343 days in a sequencing batch reactor (SBR), and investigated the influence of abiotic and biotic factors on the granule development. Sludge granulation was accomplished with low-wash out dynamics at long settling times, allowing for the microbial communities to adapt to the SBR environmental conditions. The sludge granulation and associated changes in microbial community structure could be divided into three stages: floccular, intermediate, and granular. The eukaryotic and prokaryotic communities showed parallel successional dynamics, with three main sub-communities identified for each kingdom, dominating in each stage of sludge granulation. Although inter-kingdom interactions were shown to affect community succession during the whole experiment, during granule development random factors like the availability of settlement sites or drift acquired increasing importance. The prokaryotic community was more affected by deterministic factors, including reactor conditions, while the eukaryotic community was to a larger extent shaped by biotic interactions (including inter-kingdom interactions) and stochasticity.
