## Supplemental Table 2 for "Community successional patterns and inter-kingdom interactions during granular biofilm development"

### Sheet: Table_S2
Id	modularity_class	Group	Kingdom	Phylum	Class	Order	Family	Genus	Species	Initial Abundance	Final Abundance
ASV5	1	Prokaryote	k__Bacteria	p__Proteobacteria	c__Gammaproteobacteria	o__Burkholderiales	f__Rhodocyclaceae	g__Zoogloea	s__Zoogloea_caeni	0.000738535	0.0210713
ASV33	1	Prokaryote	k__Bacteria	p__Bacteroidota	c__Bacteroidia	o__Flavobacteriales	f__Weeksellaceae	g__Chryseobacterium	s__midas_s_21482	0	0.00920861
ASV7	1	Prokaryote	k__Bacteria	p__Proteobacteria	c__Gammaproteobacteria	o__Burkholderiales	f__Rhodocyclaceae	g__Zoogloea	s__midas_s_50592	0.000415426	0.00828544
ASV8	1	Prokaryote	k__Bacteria	p__Bacteroidota	c__Bacteroidia	o__Cytophagales	f__Microscillaceae	g__OLB12	s__midas_s_1472	0.000807773	0.00627755
ASV15	1	Prokaryote	k__Bacteria	p__Proteobacteria	c__Gammaproteobacteria	o__Burkholderiales	f__Rhodocyclaceae	g__Zoogloea	s__Zoogloea_ramigera	0.000323109	0.00586212
ASV25	1	Prokaryote	k__Bacteria	p__Bacteroidota	c__Bacteroidia	o__Chitinophagales	f__Chitinophagaceae	g__Ferruginibacter	s__midas_s_16623	0	0.00420042
ASV14	1	Prokaryote	k__Bacteria	p__Proteobacteria	c__Gammaproteobacteria	o__Burkholderiales	f__Gallionellaceae	g__Nitrotoga	s__midas_s_181	0.000784694	0.00376191
ASV27	1	Prokaryote	k__Bacteria	p__Bacteroidota	c__Bacteroidia	o__Sphingobacteriales	f__env.OPS_17	g__midas_g_10587	s__midas_s_10587	0	0.00362344
ASV9	1	Prokaryote	k__Bacteria	p__Proteobacteria	c__Gammaproteobacteria	o__Burkholderiales	f__Comamonadaceae			0.00103857	0.00336957
ASV12	1	Prokaryote	k__Bacteria	p__Verrucomicrobiota	c__Verrucomicrobiae	o__Verrucomicrobiales	f__Verrucomicrobiaceae	g__Prosthecobacter	s__midas_s_8641	0	0.00318493
ASV35	1	Prokaryote	k__Bacteria	p__Proteobacteria	c__Gammaproteobacteria	o__Burkholderiales	f__Comamonadaceae	g__Ideonella	s__midas_s_262	0.00060006	0.00230792
ASV28	1	Prokaryote	k__Bacteria	p__Bacteroidota	c__Bacteroidia	o__Flavobacteriales	f__Flavobacteriaceae	g__Flavobacterium	s__Flavobacterium_croceum	0	0.00228484
ASV45	1	Prokaryote	k__Bacteria	p__Bacteroidota	c__Bacteroidia	o__Cytophagales	f__Microscillaceae	g__OLB12	s__midas_s_1472	0.000138475	0.00196173
ASV29	1	Prokaryote	k__Bacteria	p__Proteobacteria	c__Gammaproteobacteria	o__Xanthomonadales	f__Rhodanobacteraceae	g__Tahibacter	s__Tahibacter_caeni	0	0.00186942
ASV43	1	Prokaryote	k__Bacteria	p__Bacteroidota	c__Bacteroidia	o__Flavobacteriales	f__Crocinitomicaceae	g__Fluviicola		0	0.00180018
ASV44	1	Prokaryote	k__Bacteria	p__Proteobacteria	c__Gammaproteobacteria	o__Burkholderiales	f__Comamonadaceae	g__Rubrivivax	s__midas_s_1459	0	0.00154631
ASV49	1	Prokaryote	k__Bacteria	p__Proteobacteria	c__Alphaproteobacteria	o__Rhizobiales	f__Devosiaceae	g__Devosia	s__midas_s_1547	0.00680837	0.00152323
ASV76	1	Prokaryote	k__Bacteria	p__Bacteroidota	c__Bacteroidia	o__Chitinophagales	f__Chitinophagaceae	g__Ferruginibacter	s__midas_s_83	0	0.00140783
ASV55	1	Prokaryote	k__Bacteria	p__Bacteroidota	c__Bacteroidia	o__Chitinophagales	f__Chitinophagaceae	g__Ferruginibacter	s__midas_s_21556	9.23169e-05	0.00106164
ASV78	1	Prokaryote	k__Bacteria	p__Bacteroidota	c__Bacteroidia	o__Cytophagales	f__Microscillaceae	g__OLB12	s__midas_s_1472	0	0.000992407
ASV46	1	Prokaryote	k__Bacteria	p__Proteobacteria	c__Gammaproteobacteria	o__Burkholderiales	f__Comamonadaceae			0	0.000692377
ASV143	1	Prokaryote	k__Bacteria	p__Bacteroidota	c__Bacteroidia	o__Chitinophagales	f__37-13	g__midas_g_1159	s__midas_s_16566	0	0.000646218
ASV149	1	Prokaryote	k__Bacteria	p__Bacteroidota	c__Bacteroidia	o__Chitinophagales	f__Chitinophagaceae	g__midas_g_23060	s__midas_s_28544	0	0.000646218
ASV122	1	Prokaryote	k__Bacteria	p__Verrucomicrobiota	c__Verrucomicrobiae	o__Pedosphaerales	f__Pedosphaeraceae	g__Oikopleura	s__midas_s_8270	0	0.000553902
ASV3	1	Prokaryote	k__Bacteria	p__Proteobacteria	c__Gammaproteobacteria	o__Burkholderiales	f__Comamonadaceae			0.00131552	0.000507743
ASV230	1	Prokaryote	k__Bacteria	p__Proteobacteria	c__Alphaproteobacteria	o__midas_o_24	f__Lacibacterium_aquatile	g__midas_g_22236	s__midas_s_63202	0	0.000392347
ASV136	1	Prokaryote	k__Bacteria	p__Bacteroidota	c__Bacteroidia	o__Flavobacteriales	f__NS9_marine_group			0	0.000392347
ASV37	1	Prokaryote	k__Bacteria	p__Proteobacteria	c__Gammaproteobacteria	o__Burkholderiales	f__Rhodocyclaceae	g__midas_g_94	s__midas_s_16340	0	0.00030003
ASV169	1	Prokaryote	k__Bacteria	p__Proteobacteria	c__Alphaproteobacteria	o__Caulobacterales	f__Caulobacteraceae	g__Brevundimonas	s__midas_s_22823	0	0.000276951
ASV242	1	Prokaryote	k__Bacteria	p__Proteobacteria	c__Alphaproteobacteria	o__Rhodobacterales	f__Rhodobacteraceae	g__Rhodobacter		0.000253872	0.000230792
ASV38	1	Prokaryote	k__Bacteria	p__Proteobacteria	c__Gammaproteobacteria	o__Burkholderiales	f__Comamonadaceae	g__Sphaerotilus	s__midas_s_14024	0.000507743	0.000184634
ASV133	1	Prokaryote	k__Bacteria	p__Proteobacteria	c__Alphaproteobacteria	o__Caulobacterales	f__Hyphomonadaceae	g__SWB02		0	0.000138475
ASV176	1	Prokaryote	k__Bacteria	p__Proteobacteria	c__Alphaproteobacteria	o__Rhodobacterales	f__Rhodobacteraceae			0.000761615	0.000138475
ASV102	1	Prokaryote	k__Bacteria	p__Proteobacteria	c__Alphaproteobacteria	o__Rhodobacterales	f__Rhodobacteraceae	g__Rhodobacter	s__midas_s_42609	0.000161555	0.000115396
ASV229	1	Prokaryote	k__Bacteria	p__Planctomycetota	c__vadinHA49	o__midas_o_4436	f__midas_f_4436	g__midas_g_87066	s__midas_s_87066	0	0.000115396
ASV198	1	Prokaryote	k__Bacteria	p__Proteobacteria	c__Gammaproteobacteria	o__Diplorickettsiales	f__Diplorickettsiaceae	g__Aquicella		0	6.92377e-05
ASV156	1	Prokaryote	k__Bacteria	p__Proteobacteria	c__Alphaproteobacteria	o__Rhodobacterales	f__Rhodobacteraceae	g__midas_g_155	s__midas_s_278	0.000415426	4.61585e-05
ASV135	1	Prokaryote	k__Bacteria	p__Proteobacteria	c__Gammaproteobacteria	o__Burkholderiales	f__Comamonadaceae			0.000323109	0
ASV20	1	Prokaryote	k__Bacteria	p__Proteobacteria	c__Gammaproteobacteria	o__Burkholderiales	f__Comamonadaceae	g__Diaphorobacter	s__midas_s_28373	0	0
ASV201	1	Prokaryote	k__Bacteria	p__Bacteroidota	c__Bacteroidia	o__Chitinophagales	f__Chitinophagaceae	g__Flavitalea	s__midas_s_61428	0	0
eASV3	1	Eukaryote	k__Hacrobia	p__Cryptophyta__plas	c__Cryptophyceae__plas	o__Cryptomonadales__plas	f__Cryptomonadales_X__plas	g__Cryptomonas__plas	s__Cryptomonas_curvata__plas	0.000859325	0.096499
eASV17	1	Eukaryote	Unidentified	Unidentified	Unidentified	Unidentified	Unidentified	Unidentified	Unidentified	3.18269e-05	0.0281668
eASV6	1	Eukaryote	k__Amoebozoa	p__Lobosa	c__Lobosa-G1	o__Lobosa-G1_X	f__Lobosa-G1_XX	g__Lobosa-G1_XXX	s__Lobosa-G1_XXX_sp.	3.18269e-05	0.0200827
eASV5	1	Eukaryote	k__Amoebozoa	p__Lobosa	c__Tubulinea	o__Echinamoebida	f__Echinamoebidae	g__Echinamoeba	s__Echinamoeba_sp.	0	0.00152769
eASV41	1	Eukaryote	k__Eukaryota	Unidentified	Unidentified	Unidentified	Unidentified	Unidentified	Unidentified	0	0.000763845
eASV25	1	Eukaryote	k__Alveolata	p__Ciliophora	c__Litostomatea	o__Haptoria_5	f__Pleurostomatida	g__Pleurostomatida_X	s__Pleurostomatida_X_sp.	0.000159134	0.00050923
eASV13	1	Eukaryote	k__Amoebozoa	p__Lobosa	c__Tubulinea	o__Echinamoebida	f__Vermamoebidae	g__Vermamoeba	s__Vermamoeba_vermiformis	9.54806e-05	0.000222788
eASV49	1	Eukaryote	k__Amoebozoa	p__Lobosa	c__Lobosa-G1	o__Lobosa-G1_X	f__Lobosa-G1_XX	g__Lobosa-G1_XXX	s__Lobosa-G1_XXX_sp.	0	0.000127307
eASV38	1	Eukaryote	k__Eukaryota	Unidentified	Unidentified	Unidentified	Unidentified	Unidentified	Unidentified	0	9.54806e-05
eASV63	1	Eukaryote	k__Eukaryota	Unidentified	Unidentified	Unidentified	Unidentified	Unidentified	Unidentified	0	0
ASV1	2	Prokaryote	k__Bacteria	p__Proteobacteria	c__Gammaproteobacteria	o__Burkholderiales	f__Rhodocyclaceae	g__Ca_Accumulibacter	s__Ca_Accumulibacter_aalborgensis	0.000230792	0.303953
ASV11	2	Prokaryote	k__Bacteria	p__Proteobacteria	c__Gammaproteobacteria	o__Burkholderiales	f__Rhodocyclaceae	g__Ferribacterium	s__midas_s_12374	0	0.098756
ASV2	2	Prokaryote	k__Bacteria	p__Proteobacteria	c__Gammaproteobacteria	o__Burkholderiales	f__Rhodocyclaceae	g__Zoogloea	s__Zoogloea_caeni	0.000346188	0.0975559
ASV50	2	Prokaryote	k__Bacteria	p__Nitrospirota	c__Nitrospiria	o__Nitrospirales	f__Nitrospiraceae	g__Nitrospira	s__Nitrospira_defluvii	0.000369268	0.0114242
ASV19	2	Prokaryote	k__Bacteria	p__Myxococcota	c__Polyangia	o__Polyangiales	f__Polyangiaceae	g__Pajaroellobacter	s__midas_s_11763	0.00436197	0.00787002
ASV34	2	Prokaryote	k__Bacteria	p__Proteobacteria	c__Gammaproteobacteria	o__Burkholderiales	f__Comamonadaceae	g__Limnohabitans	s__midas_s_2838	0.000761615	0.00708532
ASV31	2	Prokaryote	k__Bacteria	p__Bacteroidota	c__Bacteroidia	o__Chitinophagales	f__Chitinophagaceae	g__Terrimonas		0.00212329	0.00699301
ASV51	2	Prokaryote	k__Bacteria	p__Bacteroidota	c__Bacteroidia	o__Chitinophagales	f__Chitinophagaceae	g__Ferruginibacter	s__midas_s_31003	0	0.0053313
ASV100	2	Prokaryote	k__Bacteria	p__Bacteroidota	c__Bacteroidia	o__Chitinophagales	f__Chitinophagaceae	g__midas_g_679	s__midas_s_12931	9.23169e-05	0.0041081
ASV98	2	Prokaryote	k__Bacteria	p__Bacteroidota	c__Bacteroidia	o__Cytophagales	f__Spirosomaceae	g__Emticicia		0	0.00309262
ASV23	2	Prokaryote	k__Bacteria	p__Proteobacteria	c__Gammaproteobacteria	o__Burkholderiales	f__Comamonadaceae	g__Simplicispira		0	0.0016617
ASV69	2	Prokaryote	k__Bacteria	p__Proteobacteria	c__Gammaproteobacteria	o__Burkholderiales	f__Comamonadaceae			0	0.00154631
ASV168	2	Prokaryote	k__Bacteria	p__Proteobacteria	c__Alphaproteobacteria	o__Rhodobacterales	f__Rhodobacteraceae	g__Defluviimonas	s__midas_s_17847	0.000646218	0.00145399
ASV249	2	Prokaryote	k__Bacteria	p__Bacteroidota	c__Bacteroidia	o__Sphingobacteriales	f__Sphingobacteriaceae	g__Pedobacter	s__midas_s_3223	0.000161555	0.00090009
ASV212	2	Prokaryote	k__Bacteria	p__Bacteroidota	c__Bacteroidia	o__Sphingobacteriales	f__AKYH767	g__midas_g_2126	s__midas_s_9620	0	0.000669298
ASV222	2	Prokaryote	k__Bacteria	p__Bacteroidota	c__Bacteroidia	o__Chitinophagales	f__Chitinophagaceae	g__Edaphobaculum	s__midas_s_57929	0	0.000369268
eASV2	2	Eukaryote	k__Alveolata	p__Ciliophora	c__Oligohymenophorea	o__Peritrichia_2	f__Sessilida	Unidentified	Unidentified	9.54806e-05	0.209962
eASV10	2	Eukaryote	k__Opisthokonta	p__Metazoa	c__Rotifera	o__Rotifera_X	f__Rotifera_XX	g__Rotifera_XXX	s__Rotifera_XXX_sp.	0.00824316	0.0539147
eASV12	2	Eukaryote	k__Eukaryota	Unidentified	Unidentified	Unidentified	Unidentified	Unidentified	Unidentified	0	0.00827498
eASV18	2	Eukaryote	k__Opisthokonta	p__Metazoa	c__Rotifera	o__Rotifera_X	f__Rotifera_XX	g__Adineta	s__Adineta_vaga	0.00544239	0.0063972
eASV4	2	Eukaryote	k__Opisthokonta	p__Metazoa	c__Rotifera	o__Rotifera_X	f__Rotifera_XX	g__Rotifera_XXX	s__Rotifera_XXX_sp.	0.00340547	0.00553787
eASV50	2	Eukaryote	k__Stramenopiles	p__Ochrophyta__plas	c__Bacillariophyta__plas	o__Bacillariophyta_X__plas	f__Bacillariophyta_XX__plas	g__Bacillariophyta_XXX__plas	s__Bacillariophyta_XXX_sp.__plas	0.000254615	0.00283259
eASV21	2	Eukaryote	k__Opisthokonta	p__Fungi	c__Zoopagomycota	o__Zoopagomycotina	f__Zoopagomycotina_X	g__Zoopagomycotina_XX	s__Zoopagomycotina_XX_sp.	9.54806e-05	0.00206875
eASV30	2	Eukaryote	k__Opisthokonta	p__Fungi	c__Zoopagomycota	o__Zoopagomycotina	f__Zoopagomycotina_X	g__Zoopagomycotina_XX	s__Zoopagomycotina_XX_sp.	6.36537e-05	0.00105029
eASV82	2	Eukaryote	Unidentified	Unidentified	Unidentified	Unidentified	Unidentified	Unidentified	Unidentified	0.000222788	0.00060471
eASV36	2	Eukaryote	k__Alveolata	p__Ciliophora	c__Spirotrichea	o__Euplotia	f__Aspidiscidae	g__Aspidisca	s__Aspidisca_sp.	0.00330999	0.000381922
ASV36	3	Prokaryote	k__Bacteria	p__Verrucomicrobiota	c__Verrucomicrobiae	o__Verrucomicrobiales	f__Verrucomicrobiaceae	g__Prosthecobacter	s__midas_s_8641	0.00480048	0.000415426
ASV85	3	Prokaryote	k__Bacteria	p__Acidobacteriota	c__Blastocatellia	o__Blastocatellales	f__Blastocatellaceae	g__JGI_0001001-H03	s__midas_s_170	0.0011078	0
eASV15	3	Eukaryote	k__Alveolata	p__Ciliophora	c__Oligohymenophorea	o__Peritrichia_2	f__Sessilida	g__Sessilida_X	s__Sessilida_X_sp.	0.104233	0
ASV111	NA	Prokaryote	k__Bacteria	p__Proteobacteria	c__Gammaproteobacteria	o__Burkholderiales	f__Comamonadaceae	g__Limnohabitans		0.00341573	0
eASV31	NA	Eukaryote	k__Opisthokonta	p__Fungi	c__Basidiomycota	o__Agaricomycotina	f__Tremellomycetes	g__Trichosporon	s__Trichosporon_montevideense	0.00105029	0.000286442
eASV98	NA	Eukaryote	Unidentified	Unidentified	Unidentified	Unidentified	Unidentified	Unidentified	Unidentified	0.000413749	3.18269e-05
